# Evaluating the impact of two different diets on the protein profile expression of the brain, liver, and intestine of barramundi

**DOI:** 10.1101/2025.11.03.686387

**Authors:** Mohadeseh Montazeri Shatouri, Igor Pirozzi, Pinar Demir Soker, Zeshan Ali, Ardeshir Amirkhani, Paul A Haynes

## Abstract

Commercial feed formulations are increasingly being evaluated for their nutritional impacts on aquaculture species, yet the molecular consequences of commonly used commercial diets remain underexplored. This study investigated the effects of two commercial diets, diet A (higher land animal protein) and diet B (higher fish meal content), on protein expression in the brain, liver, and intestine of barramundi (*Lates calcarifer*). A 12-week feeding trial was conducted with controlled water quality, and proteomic profiling was performed using data-independent acquisition. Differential analysis revealed consistent changes between diets across all tissues, with a higher percentage of differentially abundant proteins observed in between-diet comparisons (12.99% in brain, 12.73% in liver, and 16.59% in intestine) than within-diet controls (<8%), confirming a measurable dietary effect size. In total, 3,901 proteins in the brain, 3,660 in the liver, and 5,025 in the intestine were quantified. Functional enrichment highlighted upregulation of ferroptosis pathways, downregulation of apelin signaling in the brain, and increased digestive proteases in the liver. ICP-MS confirmed elevated iron concentrations in the brain, liver and intestine of fish fed on diet B. These findings demonstrate that molecular pathways linked to iron metabolism, digestion, and growth regulation are very sensitive to dietary composition, highlighting how proteomics can help identify subtle impacts of compositional differences in aquaculture feeding. Despite the absence of significant differences in physiological parameters, the proteomic alterations observed across tissues likely represent adaptive metabolic adjustments of each organ to the varying nutrient availability between diets.
