## Supplementary Tables 1 to 9 for "Evaluating the impact of two different diets on the protein profile expression of the brain, liver, and intestine of barramundi": Supplementary data S8.xlsx

### Sheet: Description
Supplementary data S8 - Isolation list and peptide ratio results obtained from PRM analysis of selected proteins in brain, liver and intestine
Tab Names
Isolation Lis t- Brain, Isolation List - Liver, Isolation List - Intestine	list of all the precursor ions (peptides) monitored during a PRM run for brain, liver and intestine.
peptide ratio results - Brain, peptide ratio results - Liver, peptide ratio results - Intestine	relative peptide abundance between conditions in brain, liver and intestine, showing peptides used for analysis and figures
fragment transition	monitored precursor ions and fragment ions (transitions) for each peptide
Column names
Compound	targeted peptide sequence
Mass [m/z]	mass to charge ratio of the the peptide
CS [z]	number of positive charges on the precursor ion selected for isolation.
Start [min]	beginning of the scheduled time window (in minutes) when the mass spectrometer will start acquiring data for that precursor.
End [min]	end of the scheduled time window (in minutes) when data acquisition for that precursor stops.
Peptide	amino acid sequence of each peptide that was detected and used for quantitative analysis
Protein ID	Uniprot protein accession number
Protein Name	descriptive name of each protein
Replicate	individual sample in which a given peptide was detected and quantified
Peptide Retention Time	time each peptide eluted from the LC column
Quantification	numerical value derived from the peak areas of the peptide
Log2 quantification	log2 transformed numerical value derived from the peak areas of the peptide

### Sheet: Isolation List- Brain 
Compound	Mass [m/z]	CS [z]	Start [min]	End [min]
VLHPSGK	369.219	2	5.15	20.15
LGINVDR	393.727	2	22.32	37.32
FSDDSDHVER	402.839	3	7.46	22.46
ALGNLYR	403.73	2	19.45	34.45
INAEIEK	408.727	2	20.42	35.42
LEDGYPK	411.206	2	17.98	32.98
IVYPTEK	425.239	2	18.6	33.6
HEVIETK	428.232	2	8.78	23.78
MYTVTSR	429.213	2	13.13	28.13
MVDVGGQR	431.216	2	9.56	24.56
WAPPLER	434.737	2	27.03	42.03
FASATGATTFHGR	441.886	3	14.79	29.79
ALC[+57.021464]TGEHGFGYK	447.208	3	18.33	33.33
TPHTATLR	448.751	2	9.2	24.2
ELGEGEQR	459.22	2	5.17	20.17
LLIVTDPR	463.787	2	29.42	44.42
STPDQEVR	466.228	2	7.82	22.82
VLDTGAPIR	471.274	2	20.11	35.11
DSGAGAGSAVR	474.231	2	11.65	26.65
EGTYTPPPC[+57.021464]HSGK	477.55	3	11.98	26.98
VTFAGNLDK	482.759	2	27.49	42.49
HLAEEEKIEINK	484.928	3	19.39	34.39
LLELLSER	486.79	2	36.23	51.23
SHLMYAVR	488.755	2	15.34	30.34
FPYLC[+57.021464]YK	495.741	2	33.75	48.75
VDDSSGSIGR	496.736	2	14.8	29.8
LSC[+57.021464]PVGFSK	497.755	2	22.21	37.21
IISAQQLPK	499.306	2	26.76	41.76
GTEEGQFNK	505.233	2	9.97	24.97
AGVLAGHDNR	505.262	2	6.18	21.18
LLVSASQDGK	509.282	2	15.59	30.59
AAGEAQAVLAK	514.79	2	21.72	36.72
EAAINVAEGR	515.27	2	19.03	34.03
FSSFFLER	516.761	2	31.37	46.37
IPVGPETLGR	519.801	2	26.62	41.62
DGQPVQGLTK	521.78	2	20.59	35.59
LGDYAGSLTR	526.772	2	30.59	45.59
GTYFTHEAK	527.254	2	13.44	28.44
TVYNNNSSR	527.749	2	10.56	25.56
ATVLESEGTR	531.775	2	16.72	31.72
EHLNEPGNR	533.257	2	18.11	33.11
APTNVLQPTK	534.806	2	20.56	35.56
EYQLSDSTK	535.754	2	16.2	31.2
HGITTATC[+57.021464]SK	538.264	2	8.54	23.54
NIIAEHEIR	547.801	2	16.11	31.11
VWVPNSSPDK	564.788	2	23.24	38.24
YQHDQAQLK	565.783	2	13.37	28.37
GTESTQDAC[+57.021464]AK	584.251	2	18.06	33.06
QEGAPDVDITK	586.793	2	13.6	28.6
DDIYHYNVR	597.781	2	22.82	37.82
GC[+57.021464]FHC[+57.021464]EVC[+57.021464]K	598.736	2	8.23	23.23
IMDPNIVGAEHYDVAR	600.63	3	30.77	45.77
QQTGEAIELTEDGRPR	600.634	3	29.44	44.44
SPVEFVEYNK	606.301	2	22.78	37.78
LFVSGAC[+57.021464]DASAK	613.298	2	20.59	35.59
LSEDILEGLER	637.335	2	40.72	55.72
IPC[+57.021464]TFTSC[+57.021464]YK	638.789	2	39.19	54.19
YVDIAIPC[+57.021464]NNK	653.827	2	29.5	44.5
EAGEFQFSPSVR	677.325	2	32.24	47.24
ELTYPLDPNGNK	680.841	2	34.45	49.45
SPGTRPEDEAEGK	686.821	2	14.88	29.88
IQGHGVIQLNVVTELPPPR	689.728	3	38.15	53.15
TPIETPTLQLIR	691.406	2	40.71	55.71
QLASEDISHITPTQGFNIK	700.364	3	38.55	53.55
STYEENESEASR	701.292	2	8.88	23.88
IVVSQLNPYTLR	701.906	2	39.93	54.93
NSQLEQENTLLK	708.87	2	29.52	44.52
QYVSESFAGASER	715.831	2	23.64	38.64
QQGYASLQDEAVR	732.858	2	23.42	38.42
QNLHSESEGDINK	735.845	2	15.03	30.03
QDLLTAAPASEIAEGLNLHTIR	778.42	3	49.87	64.87
EWIEC[+57.021464]AHGIGQTR	778.867	2	31.29	46.29
VVYEEDSAYQNIK	779.375	2	28.85	43.85
TSFTIVADTPENLR	782.404	2	36.01	51.01
NNDDSVIQLLNPNR	806.408	2	47.05	62.05

### Sheet: peptide ratio results- Brain 
Peptide	Protein ID	Protein name	Replicate	Peptide Retention Time	Quantification	Log2 quantification
AGVLAGHDNR	A0A4W6BQ07	Guanine nucleotide binding protein (G protein)	A1	12.82	10410000000	33.2773
AGVLAGHDNR	A0A4W6BQ07	Guanine nucleotide binding protein (G protein)	A2	12.8	5605700000	32.3842
AGVLAGHDNR	A0A4W6BQ07	Guanine nucleotide binding protein (G protein)	A3	12.91	10976000000	33.3536
AGVLAGHDNR	A0A4W6BQ07	Guanine nucleotide binding protein (G protein)	A4	12.85	11175000000	33.3796
AGVLAGHDNR	A0A4W6BQ07	Guanine nucleotide binding protein (G protein)	B1	13.09	2233100000	31.0564
AGVLAGHDNR	A0A4W6BQ07	Guanine nucleotide binding protein (G protein)	B2	12.95	3345700000	31.6397
AGVLAGHDNR	A0A4W6BQ07	Guanine nucleotide binding protein (G protein)	B3	12.65	5592600000	32.3809
AGVLAGHDNR	A0A4W6BQ07	Guanine nucleotide binding protein (G protein)	B4	12.92	6162900000	32.521
IPVGPETLGR	A0A4W6DK29	ATP synthase subunit beta	A1	33.06	21574000000	34.3286
IPVGPETLGR	A0A4W6DK29	ATP synthase subunit beta	A2	32.95	25274000000	34.5569
IPVGPETLGR	A0A4W6DK29	ATP synthase subunit beta	A3	33.27	22305000000	34.3766
IPVGPETLGR	A0A4W6DK29	ATP synthase subunit beta	A4	33.07	26479000000	34.6241
IPVGPETLGR	A0A4W6DK29	ATP synthase subunit beta	B1	33.98	11561000000	33.4285
IPVGPETLGR	A0A4W6DK29	ATP synthase subunit beta	B2	33.74	11556000000	33.4279
IPVGPETLGR	A0A4W6DK29	ATP synthase subunit beta	B3	33.24	14808000000	33.7857
IPVGPETLGR	A0A4W6DK29	ATP synthase subunit beta	B4	33.44	14531000000	33.7584
QLASEDISHITPTQGFNIK	A0A4W6DUT5	ADP-ribosylation factor-like protein 3	A1	42.94	692500000	29.3672
QLASEDISHITPTQGFNIK	A0A4W6DUT5	ADP-ribosylation factor-like protein 3	A2	42.71	596790000	29.1526
QLASEDISHITPTQGFNIK	A0A4W6DUT5	ADP-ribosylation factor-like protein 3	A3	42.94	452160000	28.7523
QLASEDISHITPTQGFNIK	A0A4W6DUT5	ADP-ribosylation factor-like protein 3	A4	42.77	608550000	29.1808
QLASEDISHITPTQGFNIK	A0A4W6DUT5	ADP-ribosylation factor-like protein 3	B1	43.51	224560000	27.7425
QLASEDISHITPTQGFNIK	A0A4W6DUT5	ADP-ribosylation factor-like protein 3	B2	43.32	316750000	28.2388
QLASEDISHITPTQGFNIK	A0A4W6DUT5	ADP-ribosylation factor-like protein 3	B3	42.76	366840000	28.4506
QLASEDISHITPTQGFNIK	A0A4W6DUT5	ADP-ribosylation factor-like protein 3	B4	43.19	474360000	28.8214

### Sheet: Isolation List- Liver
Compound	Mass [m/z]	CS [z]	Start [min]	End [min]
HREEDAVEK	371.516	3	4.9	19.9
ITNMAEK	403.707	2	11	26
FLDASGAK	404.714	2	18.93	33.93
ENATHDVQFR	406.195	3	16.38	31.38
VVGGDDVR	408.714	2	11.32	26.32
ITLLETK	409.255	2	29.69	44.69
EAC[+57.021464]SVPR	409.695	2	10.62	25.62
MAEDVKK	410.715	2	6.65	21.65
VFMQEFK	464.733	2	31.92	46.92
IVVHPQWDSYR	467.242	3	29.31	44.31
VILGEHDR	469.756	2	13.97	28.97
NITVSDDGK	474.735	2	14.27	29.27
GFEEEIKK	490.258	2	18.02	33.02
VTLTC[+57.021464]YVK	492.265	2	29.19	44.19
SLPSGHEMK	493.242	2	11.89	26.89
VC[+57.021464]LGESLAR	502.763	2	26.94	41.94
AFAIIDQDK	510.772	2	31.33	46.33
IIEETLALK	515.313	2	33.99	48.99
GIATNDVGIAK	529.796	2	23.63	38.63
TQFEQGVEK	533.264	2	16.19	31.19
VNINSWVEK	544.79	2	33.11	48.11
QASDLISVLR	551.317	2	40.91	55.91
NVSYEGPALR	553.285	2	26.15	41.15
EMLQVIQPR	557.308	2	33.72	48.72
YC[+57.021464]GQELPHR	580.269	2	14.98	29.98
SDLASNTSVSAHGATVLK	586.639	3	24.73	39.73
EGSMLLVEGNK	588.8	2	30.49	45.49
SGFIEEEELK	590.79	2	31.83	46.83
DDESMYVEAK	593.75	2	22.67	37.67
DLEDKVEALR	594.317	2	30.24	45.24
ADVLSEEAILK	594.33	2	38.1	53.1
AGLDPAGQQALR	598.823	2	24.71	39.71
AQQLQQELSR	600.82	2	21.41	36.41
ALNEGGLQSIPK	613.841	2	29.43	44.43
APILIATDVASR	613.859	2	37.92	52.92
APILIATDVASR	613.859	2	37.92	52.92
VGNAHEIDPALIAGIISR	616.011	3	48.86	63.86
QYGITGENVPR	617.315	2	25.32	40.32
QYNSEQIQVK	618.815	2	19.73	34.73
VAQDLMSEGYK	620.798	2	26.15	41.15
ETVVTSTSEPSR	646.82	2	15.49	30.49
DDAMTAYINLAK	663.324	2	43.09	58.09
QAIVGDVNTDRPGMMDFK	665.321	3	35.58	50.58
MLDMGFEPQIR	668.823	2	43.55	58.55
MLDMGFEPQIR	668.823	2	43.55	58.55
GNTATQMSEC[+57.021464]LK	670.303	2	21.81	36.81
AEAIFIGGGNTFR	676.852	2	39.08	54.08
VLTDVETSTFLK	676.869	2	39.75	54.75
YGGSETNLGTWGK	685.323	2	29.3	44.3
NNNEAGSIAISPSK	701.352	2	22.11	37.11
LQTTEKEVLDLR	722.904	2	29.42	44.42
AITHPYYNSQNFNNDITLLR	798.733	3	40.4	55.4
SFDMEGNPLLQPGPR	829.404	2	43.01	58.01
NVHSYDNVDENTTGK	846.877	2	14.15	29.15
LFTENPETQMLFPK	847.927	2	47.28	62.28
YPTIQDQVQEELSR	853.423	2	39.94	54.94
TNLVNLNMNVPETC[+57.021464]K	873.929	2	38.72	53.72
NVHSYDNVDENTTGKDYSNDVVAR	904.743	3	22.16	37.16
FSPPPGVSEDELDLTPR	928.457	2	42.2	57.2
GAPLNTPVTEDVFSILTEK	1016.04	2	61.79	76.79

### Sheet: peptide ratio results- Liver
Peptide	Protein ID	Protein name	Replicate	Peptide Retention Time	Quantifica	Log2 quantification
NVHSYDNVDENTTGKDYSNDVVAR	A8D3J6	Lysozyme g	A1	24.96	59600000	25.8295
NVHSYDNVDENTTGKDYSNDVVAR	A8D3J6	Lysozyme g	A2	24.31	21500000	24.359
NVHSYDNVDENTTGKDYSNDVVAR	A8D3J6	Lysozyme g	A3	25.82	28200000	24.7511
NVHSYDNVDENTTGKDYSNDVVAR	A8D3J6	Lysozyme g	A4	24.9	486000000	28.8566
NVHSYDNVDENTTGKDYSNDVVAR	A8D3J6	Lysozyme g	B1	25.3	17000000	24.0149
NVHSYDNVDENTTGKDYSNDVVAR	A8D3J6	Lysozyme g	B2	25.32	6060000	22.5316
NVHSYDNVDENTTGKDYSNDVVAR	A8D3J6	Lysozyme g	B3	24.29	344000	18.3932
NVHSYDNVDENTTGKDYSNDVVAR	A8D3J6	Lysozyme g	B4	24.25	5860000	22.4825
ITNMAEK	A0A4W6CQU6	C1q domain-containing protein	A1	13.1	676000000	29.3329
ITNMAEK	A0A4W6CQU6	C1q domain-containing protein	A2	13.04	339000000	28.3348
ITNMAEK	A0A4W6CQU6	C1q domain-containing protein	A3	13.3	1300000000	30.2729
ITNMAEK	A0A4W6CQU6	C1q domain-containing protein	A4	13.09	1230000000	30.1906
ITNMAEK	A0A4W6CQU6	C1q domain-containing protein	B1	13.33	131000000	26.9604
ITNMAEK	A0A4W6CQU6	C1q domain-containing protein	B2	13.23	498000000	28.8916
ITNMAEK	A0A4W6CQU6	C1q domain-containing protein	B3	13.13	37900000	25.1746
ITNMAEK	A0A4W6CQU6	C1q domain-containing protein	B4	13.02	61700000	25.8798
IVVHPQWDSYR	A0A4W6G873	pancreatic elastase II	A1	31.52	18100000000	34.0725
IVVHPQWDSYR	A0A4W6G873	pancreatic elastase II	A2	30.72	12700000000	33.5696
IVVHPQWDSYR	A0A4W6G873	pancreatic elastase II	A3	32.71	949000000	29.8223
IVVHPQWDSYR	A0A4W6G873	pancreatic elastase II	A4	31.54	7380000000	32.7813
IVVHPQWDSYR	A0A4W6G873	pancreatic elastase II	B1	32.05	21500000000	34.3268
IVVHPQWDSYR	A0A4W6G873	pancreatic elastase II	B2	32.06	19200000000	34.1575
IVVHPQWDSYR	A0A4W6G873	pancreatic elastase II	B3	30.76	28000000000	34.7042
IVVHPQWDSYR	A0A4W6G873	pancreatic elastase II	B4	30.75	23200000000	34.4305

### Sheet: Isolation List- Intestine
Compound	Mass [m/z]	CS [z]	Start [min]	End [min]
NHAGPNDAER	360.832	3	4.96	19.96
IADLIEK	401.239	2	25.75	40.75
SNPSHLR	405.714	2	6.23	21.23
QLHSSVR	413.73	2	6.5	21.5
QFQNAPK	416.719	2	10.79	25.79
NVADFIR	417.727	2	32.26	47.26
NGEPIVATSDHK	423.214	3	13.47	28.47
TMVIHEK	429.231	2	11.54	26.54
SSVVNSGSK	432.725	2	6.71	21.71
DTQEIKR	445.241	2	6.77	21.77
IQLQDAGR	450.749	2	18.53	33.53
LADFGVSAK	454.248	2	26.83	41.83
LTKPEDSK	459.251	2	6.42	21.42
LVDYDSAR	469.733	2	18.29	33.29
AAIVHDASR	470.254	2	9.24	24.24
QQQLTAMK	474.253	2	16.23	31.23
NTNPNFVR	481.246	2	17.91	32.91
NSLNPSFSK	497.254	2	21.57	36.57
DPPPGFLPR	498.269	2	33.93	48.93
STFTMEGDK	508.224	2	20.55	35.55
DTQEVPLEK	529.772	2	21.1	36.1
VGDNADVQIK	529.777	2	18.98	33.98
ASNQGLIDPR	535.783	2	21.33	36.33
YSYTFELR	539.764	2	37.02	52.02
AQYEDIANR	540.259	2	18.63	33.63
LNIYTPLPR	543.819	2	38.09	53.09
MSTEEIVQR	546.771	2	22.4	37.4
HVGDLGNVTAGPDNVAK	555.285	3	24.97	39.97
YAEMQQSAGK	556.756	2	11.77	26.77
LLSLGAQANFFHPEK	557.967	3	42.13	57.13
SYSEDDIHR	561.247	2	13.19	28.19
YSASEEALLR	569.791	2	28.33	43.33
HDPPLAQNQR	588.299	2	10.01	25.01
GVLMYGPPGTGK	588.808	2	31.7	46.7
VAPAAAGQAAVER	605.831	2	17.61	32.61
ETILPFAQAVK	608.85	2	43.91	58.91
ALLSGC[+57.021464]NLSER	610.309	2	28.51	43.51
VSTPQEGYISR	618.815	2	21.79	36.79
KFDQMLAEEK	619.808	2	23.77	38.77
SGSSC[+57.021464]IGTDPNR	625.775	2	12.18	27.18
SEESSSSINADK	627.278	2	10.01	25.01
LAPYTQESAER	632.812	2	18.47	33.47
SPDGNVYVPYR	633.809	2	28.08	43.08
LALDIEIATYR	639.359	2	46.59	61.59
LQNQQGVQVYK	652.852	2	19.14	34.14
GAAVNLTLVTPEK	656.877	2	36.54	51.54
QTETGWQLAHR	663.831	2	21.98	36.98
NREPTILPIPDNDVVIGR	673.372	3	44.05	59.05
AGNILLMLDGDIK	686.879	2	55.42	70.42
INSTGSASEDREK	697.331	2	6.63	21.63
TFYSQVSSPLLR	699.375	2	40.55	55.55
KIEFPMPNEEAR	730.864	2	32.7	47.7
LVDSQNFDDYMK	737.83	2	34.74	49.74
SFQEILQIVTPVK	751.435	2	56.26	71.26
LGEEFDETTPDDR	762.328	2	26.93	41.93
TMENYTSQFPEVK	787.364	2	33.73	48.73
GC[+57.021464]YPQHGC[+57.021464]ESINR	789.333	2	13.43	28.43
SQTSTSTETSPPGGGQK	825.384	2	9.98	24.98
SDADTADNGGNAAVLELK	880.918	2	31.99	46.99

### Sheet: peptide ratio results-Intestine
Peptide	Protein name	Protein name	Replicate	Peptide Retention Time	Quantification	Log2 quantification
LAPYTQESAER	A0A4W6EI74	Apolipoprotein Ea	A1	20.14	45800000	25.4475
LAPYTQESAER	A0A4W6EI74	Apolipoprotein Ea	A2	20.14	39200000	25.2236
LAPYTQESAER	A0A4W6EI74	Apolipoprotein Ea	A3	19.93	162000000	27.2734
LAPYTQESAER	A0A4W6EI74	Apolipoprotein Ea	A4	19.93	83300000	26.3119
LAPYTQESAER	A0A4W6EI74	Apolipoprotein Ea	B1	21.06	245000000	27.8658
LAPYTQESAER	A0A4W6EI74	Apolipoprotein Ea	B2	20.85	295000000	28.1343
LAPYTQESAER	A0A4W6EI74	Apolipoprotein Ea	B3	21.25	154000000	27.1948
LAPYTQESAER	A0A4W6EI74	Apolipoprotein Ea	B4	21.44	208000000	27.6321
LADFGVSAK	A0A4W6EI75	non-specific serine/threonine protein kinase	A1	29.02	583000000	29.1184
LADFGVSAK	A0A4W6EI75	non-specific serine/threonine protein kinase	A2	28.96	426000000	28.6669
LADFGVSAK	A0A4W6EI75	non-specific serine/threonine protein kinase	A3	28.78	434000000	28.6927
LADFGVSAK	A0A4W6EI75	non-specific serine/threonine protein kinase	A4	28.75	526000000	28.9709
LADFGVSAK	A0A4W6EI75	non-specific serine/threonine protein kinase	B1	30.1	325000000	28.2749
LADFGVSAK	A0A4W6EI75	non-specific serine/threonine protein kinase	B2	29.97	367000000	28.4499
LADFGVSAK	A0A4W6EI75	non-specific serine/threonine protein kinase	B3	30.41	253000000	27.915
LADFGVSAK	A0A4W6EI75	non-specific serine/threonine protein kinase	B4	30.66	244000000	27.8641
SEESSSSINADK	A0A4W6FXK4	Phosphatidylinositol 4,5-bisphosphate 3-kinase catalytic subunit gamma isoform	A1	12.46	39600000	25.239
SEESSSSINADK	A0A4W6FXK4	Phosphatidylinositol 4,5-bisphosphate 3-kinase catalytic subunit gamma isoform	A2	12.53	28000000	24.7397
SEESSSSINADK	A0A4W6FXK4	Phosphatidylinositol 4,5-bisphosphate 3-kinase catalytic subunit gamma isoform	A3	12.48	17400000	24.0497
SEESSSSINADK	A0A4W6FXK4	Phosphatidylinositol 4,5-bisphosphate 3-kinase catalytic subunit gamma isoform	A4	12.48	39800000	25.2463
SEESSSSINADK	A0A4W6FXK4	Phosphatidylinositol 4,5-bisphosphate 3-kinase catalytic subunit gamma isoform	B1	12.67	16600000	23.9807
SEESSSSINADK	A0A4W6FXK4	Phosphatidylinositol 4,5-bisphosphate 3-kinase catalytic subunit gamma isoform	B2	12.62	13700000	23.708
SEESSSSINADK	A0A4W6FXK4	Phosphatidylinositol 4,5-bisphosphate 3-kinase catalytic subunit gamma isoform	B3	12.68	8530000	23.0246
SEESSSSINADK	A0A4W6FXK4	Phosphatidylinositol 4,5-bisphosphate 3-kinase catalytic subunit gamma isoform	B4	12.7	4770000	22.1853

### Sheet: fragment ion transitions
Peptide sequence	Precursor m/z	Charge	Fragment ion	Fragment m/z		Peptide sequence	Precursor m/z	Charge	Fragment ion	Fragment m/z		Peptide sequence	Precursor m/z	Charge	Fragment ion	Fragment m/z
AGVLAGHDNR	505.262	2+	y7	782.39		IPVGPETLGR	519.801	2+	y9	925.51		QLASEDISHITPTQGFNIK	700.364	3+	y10	1118.62
			y6	669.306					y8	828.457					y9	1005.54
			y5	598.269					y7	729.389					y8	904.489
			y9	469.744					y6	672.367					y5	578.33
			y8	441.233					y4	446.272					y17	929.471
			y7	391.699					y9	463.259					y16	893.952
			y6	335.157					y7	365.198					y14	785.915
			b3	228.134					y6	336.687					y12	671.859
Peptide sequence	Precursor m/z	Charge	Fragment ion	Fragment m/z		Peptide sequence	Precursor m/z	Charge	Fragment ion	Fragment m/z		Peptide sequence	Precursor m/z	Charge	Fragment ion	Fragment m/z
NVHSYDNVDENTTGKDYSNDVVAR	904.743	3+	y11	1223.6		ITNMAEK	403.707	2+	y6	693.324		IVVHPQWDSYR	476.242	3+	y7	951.432
			y9	1038.49					y5	592.276					y6	854.379
			y8	923.458					y4	478.233					y5	726.321
			y7	760.395					y3	347.192					y4	540.241
			y4	444.293					y6	347.165					y10	643.817
			y21	1181.53					b3	329.182					y8	544.749
			y20	1138.01					b4	460.222					y3	425.214
			b3	351.178					b5	531.26					y7	476.22
Peptide sequence	Precursor m/z	Charge	Fragment ion	Fragment m/z		Peptide sequence	Precursor m/z	Charge	Fragment ion	Fragment m/z		Peptide sequence	Precursor m/z	Charge	Fragment ion	Fragment m/z
LAPYTQESAER	632.812	2+	y9	1080.5		LADFGVSAK	454.248	2+	y8	794.404		SEESSSSINADK	627.278	2+	y10	1037.47
			y8	983.443					y7	723.367					y9	908.432
			y7	820.38					y6	608.34					y8	821.4
			y6	719.332					y5	461.272					y7	734.368
			y5	591.273					y3	305.182					y6	647.336
			y9	540.751					b3	300.155					y4	447.22
