## Supplementary Tables 1 to 9 for "Evaluating the impact of two different diets on the protein profile expression of the brain, liver, and intestine of barramundi": Supplementary data S9.xlsx

### Sheet: Description
Supplementary data S9 = iron concentration measured by ICP-MS in brain, liver and intestine
Tab names
Brain	quantification of iron for brain tisuue
Liver	quantification of iron for liver tisuue
Intestine	quantification of iron for intestine tisuue
Column names
Sample	Identifiers for individual biological replicates
Initial Weigh (g), Initial Weigh (ug)	sample weight in gram and microgram
Dilution Factors	Times sample diluted used in sample preparation
Conc by ICP-MS results (ppb)	Indicating iron concentration in ppb
ICP-MS results (µg/g)	Indicating iron concentration in µg/g
Final Concentration (ng/g)	iron concentration in ng/g for each replicate after incorporating dilution factor

### Sheet: Brain
Sample Name	Initial weight (g)	Initial weight (ug)	Dilution Factor	Conc by ICP-MS (ppb)	Conc by (ug/g)	Final Conc (ug/g)			Mean	SD
BA1.d	0.0489	48900	1200	23372.1	23.3721	0.573549		Diet A	0.514984	0.196155
BA2.d	0.0573	57300	1200	23988.9	23.9889	0.502386		Diet B	0.605038	0.0738955
BA3.d	0.0607	60700	1200	12982	12.982	0.256645
BA4.d	0.0557	55700	1200	33761.5	33.7615	0.727358
BB5.d	0.0544	54400	1200	30288	30.288	0.668119		0.2203
BB6.d	0.0547	54700	1200	24330.5	24.3305	0.533759
BB7.d	0.0467	46700	1200	21356.3	21.3563	0.548771
BB8.d	0.0596	59600	1200	33252	33.252	0.669503

### Sheet: Liver
Sample Name	Initial weight (g)	Initial weight (ug)	Dilution Factor	Conc by ICP-MS (ppb)	Conc by ICP-MS (ug/g)	Final Conc (ug/g)			Mean	SD
1A	0.0228	22800	9000	233922	233.922	92.3377		Diet A	64.9667	20.1042
2A	0.0237	23700	9000	117781	117.781	44.727		Diet B	123.867	79.146
3A	0.0221	22100	9000	160008	160.008	65.1617
4A	0.0255	25500	9000	163314	163.314	57.6403			0.117423
1B	0.0259	25900	9000	232318	232.318	80.7282
2B	0.025	25000	9000	235639	235.639	84.8301
3B	0.025	25000	9000	242765	242.765	87.3955
4B	0.0244	24400	9000	657484	657.484	242.515

### Sheet: Intestine
Sample Name	Initial Weight (g)	Initial Weight (ug)	Dilution Factor	Conc by ICP-MS (ppb)	Conc by ICP-MS (ug/g)	Final Conc (ug/g)				Mean	SD
IA1.d	0.0528	52800	1200	21305.7	21.3057	0.484221			Diet A	0.425445	0.132609		0.0182913
IA2.d	0.059	59000	1200	11444.4	11.4444	0.232768			Diet B	0.803549	0.227909
IA3.d	0.056	56000	1200	21108.3	21.1083	0.45232
IA4.d	0.05	50000	1200	22186.2	22.1862	0.532469
IB5.d	0.0499	49900	1200	43306.5	43.3065	1.04144
IB6.d	0.0519	51900	1200	38234.7	38.2347	0.88404
IB7.d	0.0504	50400	1200	33154.7	33.1547	0.789398
IB8.d	0.0492	49200	1200	20472	20.472	0.499318
